# “The green peach aphid, *Myzus persicae,* transcriptome in response to a circulative, nonpropagative polerovirus, *Potato leafroll virus*”

**DOI:** 10.1101/2021.04.15.440077

**Authors:** MacKenzie F. Patton, Allison K. Hansen, Clare L. Casteel

**Author notes:** Corresponding author: Clare L. Casteel, Email Address (CLC).

## Abstract

Viruses in the *Luteoviridae* family, such as *Potato leafroll virus* (PLRV), are transmitted by aphids in a circulative and nonpropagative mode. This means the virions enter the aphid body through the gut when they feed from infected plants and then the virions circulate through the hemolymph to enter the salivary glands before being released into the saliva. Although these viruses do not replicate in their insect vectors, previous studies have demonstrated viruliferous aphid behavior is altered and the obligate symbiont of aphids, *Buchnera aphidocola,* may be involved in transmission. Here we provide the transcriptome of green peach aphids (*Myzus persicae*) carrying *PLRV* and virus-free control aphids using Illumina sequencing. Over 150 million paired-end reads were obtained through Illumina sequencing, with an average of 19 million reads per library. The comparative analysis identified 134 differentially expressed genes (DEGs) between the *M. persicae* transcriptomes, including 64 and 70 genes that were down- and up-regulated in aphids carrying PLRV, respectively. Using functional classification in the GO databases, 80 of the DEGs were assigned to 391 functional subcategories at category level 2. The most highly up-regulated genes in aphids carrying PLRV were cytochrome p450s, genes related to cuticle production, and genes related to development, while genes related to histone and histone modification were the most down-regulated. PLRV aphids had reduced *Buchnera* titer and lower abundance of several *Buchnera* transcripts related to stress responses and metabolism. These results suggest carrying PLRV may reduce both aphid and *Buchnera* genes in response to stress. This work provides valuable basis for further investigation into the complicated mechanisms of circulative and nonpropogative transmission.
