## Supplementary Table S1 for "“The green peach aphid, *Myzus persicae,* transcriptome in response to a circulative, nonpropagative polerovirus, *Potato leafroll virus*”"

### Sheet: results_V_sig_pvalue0.1
	baseMean	log2FoldChange	lfcSE	stat	pvalue	padj
MYZPE13164_G006_v1.0_000086770.1	7.34814	-6.2691	1.49141	-4.20347	2.63e-05	0.0132475
MYZPE13164_G006_v1.0_000094310.1	10.9159	-3.88003	1.02803	-3.77425	0.000160488	0.0450368
MYZPE13164_G006_v1.0_000031210.1	27.2076	-3.75737	0.684385	-5.49014	4.02e-08	6.2e-05
MYZPE13164_G006_v1.0_000190440.1	192.013	-2.88567	0.67632	-4.26672	1.98e-05	0.0111335
MYZPE13164_G006_v1.0_000166250.1	408.784	-2.82953	0.263032	-10.7574	5.47e-27	1.35e-22
MYZPE13164_G006_v1.0_000100490.1	31.953	-2.58097	0.636822	-4.05289	5.06e-05	0.0201495
MYZPE13164_G006_v1.0_000071560.1	43.079	-2.4609	0.679266	-3.62288	0.000291337	0.0674604
MYZPE13164_G006_v1.0_000085230.1	14549.4	-2.30698	0.385321	-5.98717	2.14e-09	3.77e-06
MYZPE13164_G006_v1.0_000100610.1	51.386	-2.13924	0.58715	-3.64344	0.000269022	0.0638798
MYZPE13164_G006_v1.0_000166240.2	13036.7	-2.01981	0.203812	-9.91013	3.76e-23	4.64e-19
MYZPE13164_G006_v1.0_000094050.1	624.155	-1.945	0.266907	-7.28719	3.16e-13	9.77e-10
MYZPE13164_G006_v1.0_000126820.1	513.683	-1.8861	0.505645	-3.73008	0.000191417	0.0498256
MYZPE13164_G006_v1.0_000070430.1	4624.37	-1.87777	0.538252	-3.48864	0.000485491	0.0929394
MYZPE13164_G006_v1.0_000137240.1	25634.1	-1.87091	0.422281	-4.43049	9.4e-06	0.00703573
MYZPE13164_G006_v1.0_000166220.2	11655.8	-1.81747	0.209496	-8.67547	4.12e-18	2.59e-14
MYZPE13164_G006_v1.0_000073460.1	34.0963	-1.8141	0.486168	-3.73143	0.000190395	0.0498256
MYZPE13164_G006_v1.0_000166220.1	11868.3	-1.8062	0.211285	-8.54863	1.25e-17	6.15e-14
MYZPE13164_G006_v1.0_000166230.1	10136.9	-1.78765	0.218182	-8.19338	2.54e-16	1.05e-12
MYZPE13164_G006_v1.0_000166240.1	2493.13	-1.76884	0.235066	-7.52484	5.28e-14	1.86e-10
MYZPE13164_G006_v1.0_000100600.1	102.61	-1.75484	0.460395	-3.81161	0.000138066	0.0401122
MYZPE13164_G006_v1.0_000100770.1	73.8887	-1.74128	0.44879	-3.87994	0.000104481	0.033493
MYZPE13164_G006_v1.0_000085220.1	1723.65	-1.64148	0.189257	-8.67328	4.2e-18	2.59e-14
MYZPE13164_G006_v1.0_000190430.1	17959.2	-1.58145	0.229815	-6.8814	5.93e-12	1.33e-08
MYZPE13164_G006_v1.0_000133360.1	50.5675	-1.57553	0.407367	-3.8676	0.000109911	0.0339283
MYZPE13164_G006_v1.0_000137250.1	34478.2	-1.55845	0.38112	-4.08914	4.33e-05	0.0187582
MYZPE13164_G006_v1.0_000092680.1	153.629	-1.47447	0.378416	-3.89643	9.76e-05	0.0325783
MYZPE13164_G006_v1.0_000031200.1	10307.2	-1.39167	0.193314	-7.19901	6.07e-13	1.5e-09
MYZPE13164_G006_v1.0_000179180.1	268.765	-1.32239	0.304734	-4.33949	1.43e-05	0.0090429
MYZPE13164_G006_v1.0_000168140.1	129.158	-1.30495	0.309973	-4.20988	2.56e-05	0.0131456
MYZPE13164_G006_v1.0_000190420.1	9873.6	-1.21919	0.16934	-7.19964	6.04e-13	1.5e-09
MYZPE13164_G006_v1.0_000018650.1	390.576	-1.21744	0.1946	-6.25611	3.95e-10	7.5e-07
MYZPE13164_G006_v1.0_000100590.1	207.723	-1.17565	0.296571	-3.96414	7.37e-05	0.0263632
MYZPE13164_G006_v1.0_000018650.2	121.94	-1.13211	0.302552	-3.74189	0.000182645	0.0498256
MYZPE13164_G006_v1.0_000083200.2	217.995	-1.11319	0.318231	-3.49804	0.000468692	0.0914434
MYZPE13164_G006_v1.0_000083200.1	287.586	-1.02152	0.28417	-3.59477	0.000324683	0.0728914
MYZPE13164_G006_v1.0_000029670.1	266.669	-1.01331	0.23697	-4.27613	1.9e-05	0.0111105
MYZPE13164_G006_v1.0_000100620.1	228.311	-0.964908	0.267013	-3.61371	0.00030185	0.0683871
MYZPE13164_G006_v1.0_000101070.1	415.999	-0.918379	0.219211	-4.18947	2.8e-05	0.01381
MYZPE13164_G006_v1.0_000188970.1	1247.63	-0.902545	0.211255	-4.27231	1.93e-05	0.0111105
MYZPE13164_G006_v1.0_000036830.1	1700.03	-0.885697	0.236995	-3.73719	0.000186085	0.0498256
MYZPE13164_G006_v1.0_000119640.3	1096.34	-0.879639	0.194462	-4.52345	6.08e-06	0.00518089
MYZPE13164_G006_v1.0_000063620.1	1916.05	-0.87232	0.210548	-4.14309	3.43e-05	0.0159659
MYZPE13164_G006_v1.0_000203490.1	6703.55	-0.85563	0.220367	-3.88276	0.000103279	0.033493
MYZPE13164_G006_v1.0_000143330.1	1684.25	-0.847378	0.209369	-4.04728	5.18e-05	0.0203107
MYZPE13164_G006_v1.0_000012610.1	208.343	-0.843407	0.242832	-3.47321	0.000514265	0.0964192
MYZPE13164_G006_v1.0_000200070.1	492.024	-0.823901	0.213435	-3.8602	0.000113295	0.0341198
MYZPE13164_G006_v1.0_000119640.1	1107.52	-0.813321	0.187398	-4.34007	1.42e-05	0.0090429
MYZPE13164_G006_v1.0_000072950.2	646.091	-0.811151	0.180185	-4.50178	6.74e-06	0.00536813
MYZPE13164_G006_v1.0_000163990.2	6131.56	-0.807338	0.203594	-3.96543	7.33e-05	0.0263632
MYZPE13164_G006_v1.0_000174420.1	33054	-0.802619	0.201117	-3.99081	6.58e-05	0.0251537
MYZPE13164_G006_v1.0_000193260.2	289.981	-0.798294	0.214861	-3.7154	0.00020288	0.0511237
MYZPE13164_G006_v1.0_000119640.2	1099.29	-0.775218	0.183282	-4.22964	2.34e-05	0.0128451
MYZPE13164_G006_v1.0_000077140.1	462.223	-0.761256	0.207869	-3.66219	0.000250065	0.0611421
MYZPE13164_G006_v1.0_000163990.1	5199.4	-0.755112	0.202861	-3.72231	0.000197406	0.0502572
MYZPE13164_G006_v1.0_000037450.2	733.939	-0.753613	0.18892	-3.98906	6.63e-05	0.0251537
MYZPE13164_G006_v1.0_000072950.1	671.174	-0.745768	0.169469	-4.40062	1.08e-05	0.0076797
MYZPE13164_G006_v1.0_000119640.4	1086.21	-0.743639	0.209887	-3.54305	0.000395534	0.0827773
MYZPE13164_G006_v1.0_000140350.1	491.415	-0.73957	0.190452	-3.88324	0.000103073	0.033493
MYZPE13164_G006_v1.0_000072950.3	601.199	-0.706481	0.177245	-3.9859	6.72e-05	0.0251537
MYZPE13164_G006_v1.0_000006940.1	569.464	-0.706334	0.17415	-4.0559	4.99e-05	0.0201495
MYZPE13164_G006_v1.0_000037450.1	743.053	-0.637321	0.175079	-3.64018	0.000272443	0.0640761
MYZPE13164_G006_v1.0_000068700.3	646.84	-0.603096	0.152954	-3.943	8.05e-05	0.0283882
MYZPE13164_G006_v1.0_000053530.1	822.559	-0.581834	0.154017	-3.77773	0.000158263	0.044923
MYZPE13164_G006_v1.0_000046440.1	6495.17	-0.575337	0.150439	-3.82438	0.000131101	0.0385421
MYZPE13164_G006_v1.0_000055040.1	6593.96	-0.544919	0.133942	-4.06833	4.74e-05	0.0198196
MYZPE13164_G006_v1.0_000183210.1	13036.3	-0.542335	0.126689	-4.28082	1.86e-05	0.0111105
MYZPE13164_G006_v1.0_000068470.2	1768.43	-0.510451	0.146992	-3.47263	0.000515381	0.0964192
MYZPE13164_G006_v1.0_000199660.2	1279.93	-0.467616	0.135075	-3.46188	0.000536408	0.0988552
MYZPE13164_G006_v1.0_000199660.1	2261.92	-0.465528	0.131648	-3.53615	0.000406007	0.0833858
MYZPE13164_G006_v1.0_000065460.1	3689.21	-0.453951	0.125414	-3.61963	0.000295028	0.0674604
MYZPE13164_G006_v1.0_000098360.1	1320.3	0.488316	0.136544	3.57625	0.00034856	0.0768846
MYZPE13164_G006_v1.0_000029520.1	1225.54	0.502502	0.137161	3.66359	0.000248702	0.0611421
MYZPE13164_G006_v1.0_000113810.1	1731.69	0.502781	0.142119	3.53774	0.000403568	0.0833858
MYZPE13164_G006_v1.0_000160910.1	9169.59	0.50861	0.142549	3.56797	0.000359753	0.0779307
MYZPE13164_G006_v1.0_000001840.1	1709.09	0.511567	0.145273	3.52141	0.000429263	0.0868905
MYZPE13164_G006_v1.0_000101260.1	1541.26	0.514192	0.142001	3.62104	0.000293416	0.0674604
MYZPE13164_G006_v1.0_000109850.1	14769.5	0.52316	0.146387	3.57382	0.000351811	0.0768846
MYZPE13164_G006_v1.0_000113690.2	53420.2	0.531614	0.143657	3.70059	0.0002151	0.0536556
MYZPE13164_G006_v1.0_000122320.1	5110.66	0.533106	0.137986	3.86349	0.000111779	0.0340787
MYZPE13164_G006_v1.0_000175810.1	1816.08	0.547424	0.146123	3.74634	0.000179436	0.0497883
MYZPE13164_G006_v1.0_000081240.3	12126.5	0.54924	0.158127	3.47341	0.000513889	0.0964192
MYZPE13164_G006_v1.0_000109370.1	20003.9	0.563245	0.148012	3.8054	0.000141575	0.0406534
MYZPE13164_G006_v1.0_000078040.2	2853.94	0.571929	0.14106	4.05452	5.02e-05	0.0201495
MYZPE13164_G006_v1.0_000078040.4	2808.5	0.581356	0.137821	4.21821	2.46e-05	0.0129387
MYZPE13164_G006_v1.0_000042240.1	489.612	0.590255	0.168692	3.499	0.000467009	0.0914434
MYZPE13164_G006_v1.0_000179420.1	834.633	0.614588	0.147748	4.15969	3.19e-05	0.0151344
MYZPE13164_G006_v1.0_000138020.1	669.327	0.623891	0.167409	3.72675	0.000193967	0.049896
MYZPE13164_G006_v1.0_000198050.1	2393.87	0.626365	0.17166	3.64887	0.000263394	0.0631507
MYZPE13164_G006_v1.0_000057850.1	924.851	0.641723	0.144808	4.43155	9.36e-06	0.00703573
MYZPE13164_G006_v1.0_000143070.1	1215.8	0.645228	0.156094	4.13358	3.57e-05	0.0163335
MYZPE13164_G006_v1.0_000078040.1	2828.4	0.652216	0.136145	4.79059	1.66e-06	0.00186661
MYZPE13164_G006_v1.0_000078040.3	2864.03	0.666419	0.13235	5.03528	4.77e-07	0.000589158
MYZPE13164_G006_v1.0_000007780.1	288.075	0.68767	0.198428	3.4656	0.000529053	0.0982327
MYZPE13164_G006_v1.0_000002010.1	442.87	0.688635	0.194172	3.54653	0.000390346	0.0823896
MYZPE13164_G006_v1.0_000188820.1	987.992	0.689925	0.179825	3.83666	0.00012472	0.0371079
MYZPE13164_G006_v1.0_000137500.1	1807.58	0.696201	0.179576	3.87692	0.000105789	0.033493
MYZPE13164_G006_v1.0_000044350.1	3059.76	0.697995	0.178591	3.90835	9.29e-05	0.0317973
MYZPE13164_G006_v1.0_000089540.1	730.416	0.726994	0.152884	4.75519	1.98e-06	0.00195839
MYZPE13164_G006_v1.0_000047580.1	9781.11	0.741331	0.20296	3.6526	0.000259597	0.0628505
MYZPE13164_G006_v1.0_000077410.1	564.157	0.745981	0.181054	4.1202	3.79e-05	0.0169965
MYZPE13164_G006_v1.0_000137500.2	1813.09	0.75589	0.15966	4.73437	2.2e-06	0.00203782
MYZPE13164_G006_v1.0_000084640.1	21881.7	0.765192	0.176291	4.34051	1.42e-05	0.0090429
MYZPE13164_G006_v1.0_000174630.1	262.214	0.773421	0.196903	3.92794	8.57e-05	0.0298
MYZPE13164_G006_v1.0_000073070.1	9337.38	0.77744	0.164309	4.73156	2.23e-06	0.00203782
MYZPE13164_G006_v1.0_000156640.4	534.341	0.777969	0.217584	3.5755	0.000349564	0.0768846
MYZPE13164_G006_v1.0_000156640.2	334.897	0.788342	0.221623	3.55713	0.000374933	0.0800281
MYZPE13164_G006_v1.0_000152800.1	493.421	0.79073	0.212007	3.72974	0.000191676	0.0498256
MYZPE13164_G006_v1.0_000174380.1	1898.98	0.805479	0.226485	3.55644	0.000375917	0.0800281
MYZPE13164_G006_v1.0_000151150.1	1810.2	0.827213	0.181311	4.5624	5.06e-06	0.00446034
MYZPE13164_G006_v1.0_000189110.1	342.734	0.829529	0.2366	3.50605	0.000454814	0.0905777
MYZPE13164_G006_v1.0_000049150.1	10608.1	0.848591	0.13183	6.43703	1.22e-10	2.51e-07
MYZPE13164_G006_v1.0_000079260.1	3728.56	0.854414	0.218767	3.90559	9.4e-05	0.0317973
MYZPE13164_G006_v1.0_000000580.1	13429.8	0.868046	0.205767	4.21859	2.46e-05	0.0129387
MYZPE13164_G006_v1.0_000151150.3	1790.91	0.869982	0.18245	4.76834	1.86e-06	0.00191132
MYZPE13164_G006_v1.0_000103820.2	38077.9	0.871511	0.181303	4.80693	1.53e-06	0.00180237
MYZPE13164_G006_v1.0_000103820.1	11195.8	0.875892	0.194338	4.50704	6.57e-06	0.00536813
MYZPE13164_G006_v1.0_000156640.1	327.53	0.88303	0.222355	3.97127	7.15e-05	0.0263502
MYZPE13164_G006_v1.0_000137380.1	1996.69	0.897918	0.21509	4.17462	2.98e-05	0.0144528
MYZPE13164_G006_v1.0_000151150.4	1840.57	0.91197	0.175747	5.18912	2.11e-07	0.00028988
MYZPE13164_G006_v1.0_000181580.1	143.101	0.925969	0.263584	3.51299	0.000443094	0.0889609
MYZPE13164_G006_v1.0_000151140.2	586.758	0.9379	0.228187	4.11023	3.95e-05	0.0174305
MYZPE13164_G006_v1.0_000111320.1	188.028	0.953635	0.246327	3.87141	0.000108207	0.0338249
MYZPE13164_G006_v1.0_000079280.1	1906.19	0.954178	0.199632	4.77968	1.76e-06	0.00188515
MYZPE13164_G006_v1.0_000151150.2	1790.44	0.993549	0.190802	5.20723	1.92e-07	0.000278438
MYZPE13164_G006_v1.0_000086070.1	102929	1.0503	0.204963	5.12433	2.99e-07	0.000388105
MYZPE13164_G006_v1.0_000021370.2	67.5986	1.26508	0.361747	3.49714	0.00047027	0.0914434
MYZPE13164_G006_v1.0_000090710.1	63.2799	1.26758	0.362799	3.4939	0.000476023	0.091839
MYZPE13164_G006_v1.0_000113350.1	58.223	1.29136	0.365361	3.53448	0.000408572	0.0833858
MYZPE13164_G006_v1.0_000133030.1	549.632	1.91037	0.511931	3.73169	0.000190201	0.0498256
MYZPE13164_G006_v1.0_000125820.1	46.6294	1.93575	0.440062	4.39881	1.09e-05	0.0076797
MYZPE13164_G006_v1.0_000087490.3	57.5134	2.16487	0.365392	5.92478	3.13e-09	5.15e-06
MYZPE13164_G006_v1.0_000113270.1	31.1649	2.21308	0.517668	4.27509	1.91e-05	0.0111105
MYZPE13164_G006_v1.0_000133030.2	1346.19	2.24204	0.549871	4.07739	4.55e-05	0.0193916
MYZPE13164_G006_v1.0_000087490.2	27.9218	2.33986	0.537216	4.35552	1.33e-05	0.0090429

### Sheet: Heat shock promoter
Heat shock promoter- Conserved σ32 -10 and -35 binding sites in Escherichia coli and Buchnera taxa*
Locus	Species	(-35) (spacer) (-10)
	Escherichia coli consensus	CTTGAAA 13-15 bp CCCCATNT
groLS**	Buchnera-Mp	CTTGAAAGTTTTGACAAAGAACCCTATAT
	Buchnera-Ap	CTTGAAAGTTTTAATAAATATCCCTATAT
	Buchnera-Sg	CTTGAAAGTTTTAGTAAGCATCCCTATAT
dnaKJ	Buchnera-Mp	CTTGATGACCGGAAAAGTGACCCCATTT
	Buchnera-Ap	CTTGATGAGCGAAAAAGCGACCCCATTT
	Buchnera-Sg	CTTGATGACGAGAAAAAAGACCCCATTT
* Buchnera-Sg data obtained from NCBI Reference Sequence: NZ_MJNC01000001; E. coli, Buchnera-Ap, Sg data obtained from Dunbar et al. 2007
** the groEL groES operon is also called mopAB
Reference:
Dunbar H.E., Wilson A. C. C., Ferguson N. R., Moran N. A., 2007. Aphid thermal tolerance is governed by a point mutation in bacterial symbionts. PLoS Biol. 5: e96.
