## Supplementary Table S3 for "“The green peach aphid, *Myzus persicae,* transcriptome in response to a circulative, nonpropagative polerovirus, *Potato leafroll virus*”"

### Sheet: Sheet1
Primer ID / Gene	Species	Sequence
arge F	Buchnera	GACACCATCATCAGGATTGCT
arge R	Buchnera	AGAAACGGATATGTCTGGAGCC
dnakf	Buchnera	AAACCGTAAGCAAGTGCAGC
dnakr	Buchnera	GCGGTTATTACAGTGCCTGC
groel F	Buchnera	AGGTGTAGTTGCTGGTGGTG
groel R	Buchnera	ACGTAACGGAGCTTCCATCG
MpBuc_rpIN_F	Buchnera	CGG GTA CCA ATA GGT TGC TC
MpBuc_rpIN_R	Buchnera	CGA TAT GCA AAC ATT GGT GAT GT
Mp_Rpl7 (cDNA)	M. persicae	TGC CGG AGT CTG TAC TCA AA
Mp_Rpl7 (cDNA)	M. persicae	CAG GCG TTC TTT ACG TTC CT
Mp_Rpl7 (gDNA)	M. persicae	CCGAGGCTTATGTTAAGGAA
Mp_Rpl7 (dDNA)	M. persicae	AATTTTGGTTCTGGGGGAAT
Mp_HSP68	M. persicae	GGACAAGGGAGACATAC
Mp_HSP68	M. persicae	TTGATGGACAGGTTGAG
Mp_Cuticle	M. persicae	GAAGATGACGGCCAATA
Mp_Cuticle	M. persicae	GCTGGGATGTAGGATTT
